# *De novo* genome sequence assembly of the model algal endosymbiont *Micractinium conductrix* derived from its host *Paramecium bursaria* 186b

**DOI:** 10.64898/2025.12.15.694297

**Authors:** Guy Leonard, Irma Vitonytė, Fiona R. Savory, Erika M. Hansson, Duncan D. Cameron, Michael A. Brockhurst, Thomas A. Richards

## Abstract

Endosymbiosis is a major driver of evolutionary innovation and underpins the function of diverse ecosystems. The origins and evolution of endosymbiosis are challenging to study experimentally due to the short-lived culturability of many microbial strains derived from endosymbiotic interactions. The facultative endosymbiosis between the ciliate, *Paramecium bursaria*, and the green alga, *Micractinium conductrix* (Chlorellaceae, Trebouxiophyceae), is ecologically widespread and has emerged as a powerful lab-tractable model system. This endosymbiosis is founded upon a reciprocal nutrient exchange, but each of the species can be cultured independently enabling quantification of symbiotic fitness effects, new partnerships to be generated in the lab, and co-associations to be subject to experimental evolution. To date, evolve-and-resequence approaches have been limited due to a lack of high-quality genome assemblies enabling gene variants to be identified. Here, we report a near telomere-to-telomere genome assembly for *M*. *conductrix* 186b, using a range of sequencing technologies. Comparative analysis shows that this is one of the most complete Chlorellaceae algal genome assemblies available to date. To aid accurate gene calling and annotation we conducted both RNAseq and Iso-Seq transcriptome sequencing experiments. Collectively these ‘omics datasets will facilitate: i) comparative genomics studies of endosymbiont evolution, ii) evolve-and-resequence experiments, iii) genome-scale metabolic modelling studies, and iv) identification of targets for genetic modification experiments and biotechnological applications.

**Significance statement:** Endosymbiosis, where one species, the endosymbiont, lives inside the cell of another species, the host, has played a key role in evolution of complex life. However, the origins and evolution of obligate endosymbioses are often challenging to study because the key events are hidden deep in evolutionary time. Facultative microbial endosymbioses, such as between the ciliate *Paramecium bursaria* and the green alga *Micractinium conductrix*, offer experimentally tractable model systems where interacting species can be grown independently or in association allowing studies of the origin, evolution and fitness effects of symbiosis. Here we report the genome sequence for *M*. *conductrix* from *P. bursaria* 186b, enabling genomic studies of the evolution of endosymbiosis and simplifying gene target acquisition for microbe engineering and biotechnological applications.
