## Supplementary Table 1 for "*De novo* genome sequence assembly of the model algal endosymbiont *Micractinium conductrix* derived from its host *Paramecium bursaria* 186b"

### Sheet: Total Assembly
Original ID	Final ID	length	mean_hifi	mean_ont	mean_illumina	average	telomere end detected	# Gene Preds	Length / genes	Dark Mapping	Light Mapping	ISO-Seq
ptg000003l	mc001_c105_b	8584486	183.445	63.8299	67.9497	105.075	both	1820	4716.75	150.058	143.12	43.6907
ptg000005l	mc002_c108_b	6223841	191.406	63.8556	68.3802	107.88	both	1252	4971.12	140.782	131.665	40.0042
ptg000008l	mc003_c98_r	6128945	174.275	59.73	61.1711	98.3922	right	1104	5551.58	131.711	126.961	39.3109
ptg000006l	mc004_c106_r	4452413	181.114	66.3537	69.0735	105.514	right	955	4662.21	147.428	127.414	41.0454
ptg000016l	mc005_c103_b	4259888	177.014	63.0626	67.5638	102.547	both	913	4665.81	157.361	162.64	38.485
ptg000007l	mc006_c106_b	3831832	180.154	67.4233	69.2042	105.594	both	828	4627.82	146.2	138.398	41.3248
ptg000010l	mc007_c112_l	3777603	202.927	66.2722	67.9856	112.395	left	690	5474.79	112.234	109.059	36.3255
ptg000013l	mc008_c103_r	3590841	176.685	64.2254	68.5503	103.154	right	754	4762.39	130.419	129.027	42.7917
ptg000011l	mc009_c108_r	2969279	193.069	68.1641	63.5053	108.246	right	570	5209.26	136.368	137.305	37.0456
ptg000012l	mc010_c106_r	2540825	182.097	65.7968	69.0123	105.635	right	537	4731.52	141.69	129.781	43.9022
ptg000017l	mc011_c87_r	2023748	152.413	53.2696	56.5859	87.423	right	257	7874.51	89.9895	80.9172	22.9956
ptg000014l	mc012_c103_l	1984152	175.413	65.0712	67.4838	102.656	left	400	4960.38	122.201	140.173	38.7726
ptg000001l	mc013_c108_r	1786873	190.005	63.851	69.1418	107.666	right	391	4570.01	133.149	125.366	45.3889
ptg000009l	mc014_c107_b	1636658	173.15	68.0514	81.2257	107.476	both	334	4900.17	159.674	138.412	37.5602
ptg000002l	mc015_c102_n	1467805	171.867	64.1573	68.9384	101.654	LEFT	311	4719.63	136.055	125.746	40.6018
ptg000018l	mc016_c125_b	1352533	231.816	72.8574	70.8344	125.169	both	291	4647.88	162.612	162.975	46.2495
ptg000004l	mc017_c170_n	1143162	334.543	97.443	77.3069	169.764	no	242	4723.81	147.348	126.813	44.6031
ptg000019l	mc018_c101_l	1091870	170.407	66.5793	67.5017	101.496	left	232	4706.34	226.38	199.489	42.4582
ptg000020l	mc019_c112_b	974876	196.433	67.9631	70.257	111.551	both	190	5130.93	110.114	91.8742	42.2605
ptg000021l	mc020_c113_r	964327	204.199	64.9511	71.1937	113.448	right	214	4506.2	169.895	136.559	39.8869
ptg000022l	mc021_c99_b	919171	180.297	63.4763	52.4636	98.7457	both	77	11937.3	62.5589	59.037	24.7022
ptg000015l	mc022_c101_r	757623	166.999	69.6153	66.5547	101.056	right	155	4887.89	147.081	125.841	35.7376
ptg000024l	mc023_c100_l_sus	64789	156.647	81.602	61.4204	99.89	left	13	4983.77	192.849	214.831	39.4445
ptg000026l	mc024_c12_b_sus	45029	3.08297	3.50496	29.27	11.9526	both	0	-	1.02876	0.641243	2.9111
ptg000023l	mc025_c103_n_sus	44897	220.163	57.655	32.1585	103.325	no	9	4988.56	26.8157	33.4082	14.0516
ptg000027l	mc026_c19_n_sus	42817	37.1093	6.80365	12.6045	18.8391	no	0	-	0.0173331	0.0208621	3.85583
ptg000025l	mc027_c64_n_sus	39758	142.198	28.6285	19.8088	63.5451	no	0	-	0.0182437	0.021329	21.8724
ptg000029l	mc028_c61_n_sus	29123	122.087	27.4441	33.3711	60.9675	no	6	4853.83	18.8771	24.7617	0
ptg000030l	mc029_c14_n_sus	28973	4.88158	2.30559	33.7281	13.6384	no	0	-	0.70248	0.509969	0
ptg000028l	mc030_c132_n_sus	19863	184.138	105.981	107.13	132.416	no	0	-	0	0	0
	total	62778000						12545
	mean	2092600	168.668	59.3308	60.7125	96.237
	stdev	2.17679e+06	62.9907	23.6571	19.7074	33.1203
	Total “sus” length	315249

### Sheet: Variant Contigs Split Coverage
Original ID	Final ID	length	mean_hifi	mean_ont	mean_illumina	average	telomere end detected	# Gene Preds	Length / genes	Dark Mapping	Light Mapping	ISO-Seq
ptg000003l	mc001_c105_b	8584486	183.445	63.8299	67.9497	105.075	both	1820	4716.75	150.058	143.12	43.6907
ptg000005l	mc002_c108_b	6223841	191.406	63.8556	68.3802	107.88	both	1252	4971.12	140.782	131.665	40.0042
ptg000008l	mc003_c98_r	6128945	174.275	59.73	61.1711	98.3922	right	1104	5551.58	131.711	126.961	39.3109
ptg000006l	mc004_c106_r	4452413	181.114	66.3537	69.0735	105.514	right	955	4662.21	147.428	127.414	41.0454
ptg000016l	mc005_c103_b	4259888	177.014	63.0626	67.5638	102.547	both	913	4665.81	157.361	162.64	38.485
ptg000007l	mc006_c106_b	3831832	180.154	67.4233	69.2042	105.594	both	828	4627.82	146.2	138.398	41.3248
ptg000010l	mc007_c112_l	3777603	202.927	66.2722	67.9856	112.395	left	690	5474.79	112.234	109.059	36.3255
ptg000013l	mc008_c103_r	3590841	176.685	64.2254	68.5503	103.154	right	754	4762.39	130.419	129.027	42.7917
ptg000011l	mc009_c108_r	2969279	193.069	68.1641	63.5053	108.246	right	570	5209.26	136.368	137.305	37.0456
ptg000012l	mc010_c106_r	2540825	182.097	65.7968	69.0123	105.635	right	537	4731.52	141.69	129.781	43.9022
ptg000017l	mc011_c87_r	2023748	152.413	53.2696	56.5859	87.423	right	257	7874.51	89.9895	80.9172	22.9956
ptg000014l	mc012_c103_l	1984152	175.413	65.0712	67.4838	102.656	left	400	4960.38	122.201	140.173	38.7726
ptg000001l	mc013_c108_r	1786873	190.005	63.851	69.1418	107.666	right	391	4570.01	133.149	125.366	45.3889
ptg000009l	mc014_c107_b	1636658	173.15	68.0514	81.2257	107.476	both	334	4900.17	159.674	138.412	37.5602
ptg000002l	mc015_c102_n	1467805	171.867	64.1573	68.9384	101.654	LEFT	311	4719.63	136.055	125.746	40.6018
ptg000018l	mc016_c125_b	1352533	231.816	72.8574	70.8344	125.169	both	291	4647.88	162.612	162.975	46.2495
ptg000004l	mc017_c170_n	1143162	334.543	97.443	77.3069	169.764	no	242	4723.81	147.348	126.813	44.6031
ptg000019l	mc018_c101_l	1091870	170.407	66.5793	67.5017	101.496	left	232	4706.34	226.38	199.489	42.4582
ptg000020l	mc019_c112_b	974876	196.433	67.9631	70.257	111.551	both	190	5130.93	110.114	91.8742	42.2605
ptg000021l	mc020_c113_r	964327	204.199	64.9511	71.1937	113.448	right	214	4506.2	169.895	136.559	39.8869
ptg000022l	mc021_c99_b	919171	180.297	63.4763	52.4636	98.7457	both	77	11937.3	62.5589	59.037	24.7022
ptg000015l	mc022_c101_r	757623	166.999	69.6153	66.5547	101.056	right	155	4887.89	147.081	125.841	35.7376
ptg000024l	mc023_c100_l_sus	64789	156.647	81.602	61.4204	99.89	left	13	4983.77	192.849	214.831	39.4445
ptg000023l	mc025_c103_n_sus	44897	220.163	57.655	32.1585	103.325	no	9	4988.56	26.8157	33.4082	14.0516
ptg000025l	mc027_c64_n_sus	39758	142.198	28.6285	19.8088	63.5451	no	0	-	0.0182437	0.021329	21.8724
ptg000029l	mc028_c61_n_sus	29123	122.087	27.4441	33.3711	60.9675	no	6	4853.83	18.8771	24.7617	0
ptg000028l	mc030_c132_n_sus	19863	184.138	105.981	107.13	132.416	no	0	-	0	0	0
	total	62661181						12545
	mean	2.32078e+06	185.739	65.4559	64.6582	105.284
	stdev	2.17818e+06	37.0272	15.3041	16.1859	19.3
	Total “sus” length	198430
Original ID	Final ID	length	mean_hifi	mean_ont	mean_illumina	average	telomere end detected	# Gene Preds	Length / genes	Dark Mapping	Light Mapping	ISO-Seq
ptg000026l	mc024_c12_b_sus	45029	3.08297	3.50496	29.27	11.9526	both	0	-	1.02876	0.641243	2.9111
ptg000027l	mc026_c19_n_sus	42817	37.1093	6.80365	12.6045	18.8391	no	0	-	0.0173331	0.0208621	3.85583
ptg000030l	mc029_c14_n_sus	28973	4.88158	2.30559	33.7281	13.6384	no	0	-	0.70248	0.509969	0
	total	116819						0
	mean	38939.7	15.0246	4.20474	25.2009	14.8101
	stdev	8701.96	19.147	2.32925	11.1342	3.58964
	Total “sus” length	116819
KB =		198430
		315249
