## Supplementary Table 2 for "*De novo* genome sequence assembly of the model algal endosymbiont *Micractinium conductrix* derived from its host *Paramecium bursaria* 186b"

### Sheet: FastANI Comparisons
	M. conductrix 186b	M. conductrix SAG 241.80	M. sp. NFX-FRZ	M. tetrahymenae	‍M. sp. CCAP 211/92	‍C. variabillis NC64A	C. vulgaris‍	C. sorokiniana‍ 1602	C. sp A99
M. conductrix 186b	100	99.8755	77.1791	77.7018	77.4093	77.315	76.2606	76.9364	76.7512
M. conductrix SAG 241.80	99.8521	100	77.5745	77.6967	77.6034	77.2579	76.465	77.2709	76.7805
M. sp. NFX-FRZ	77.1791	77.2382	100	77.7338	77.3076	77.128	76.158	76.989	75.7428
M. tetrahymenae	77.3704	77.4076	77.8312	100	80.4424	77.2031	76.1498	77.4718	76.0142
‍M. sp. CCAP 211/92	77.4093	77.4567	77.5386	80.5752	100	77.0532	76.2218	77.1845	76.4415
‍C. variabillis NC64A	77.315	77.3315	77.4875	77.555	77.2659	99.9774	77.0788	77.3989	76.593
C. vulgaris‍	76.2606	76.2797	76.3249	76.212	76.2218	76.8353	99.9998	76.1766	75.5256
C. sorokiniana‍ 1602	76.9364	77.003	76.989	77.4787	77.1845	77.0463	76.0977	100	75.8785
C. sp A99	76.7512	76.7379	76.0632	76.2311	76.4415	76.593	75.5256	75.8785	99.9927
